# Global analysis of protein degradation in prion infected cells

**DOI:** 10.1101/712927

**Authors:** Charles Hutti, Kevin A. Welle, Jennifer R. Hryhorenko, Sina Ghaemmaghami

## Abstract

Prion diseases are rare neurological disorders caused by the misfolding of the cellular prion protein (PrP^C^) into cytotoxic fibrils (PrP^Sc^). Intracellular PrP^Sc^ aggregates primarily accumulate within late endosomes and lysosomes, organelles that participate in the degradation and turnover of a large subset of the proteome. Thus, intracellular accumulation of PrP^Sc^ aggregates have the potential to globally influence protein degradation kinetics within an infected cell. We analyzed the proteome-wide effect of prion infection on protein degradation rates in N2a neuroblastoma cells by dynamic stable isotopic labeling with amino acids in cell culture (dSILAC) and bottom-up proteomics. The analysis quantified the degradation rates of more than 4,700 proteins in prion-infected and uninfected cells. As expected, the degradation rate of the prion protein is significantly decreased upon aggregation in infected cells. In contrast, the degradation kinetics of the remainder of the N2a proteome generally increases upon prion infection. This effect occurs concurrently with increases in the cellular activities of autophagy and lysosomal hydrolases. The resulting enhancement in proteome flux may play a role in the survival of N2a cells upon prion infection.
