## Supplemental Table 5 for "Global analysis of protein degradation in prion infected cells"

### Sheet: prp
Compound	Formula	Adduct	m/z	z
			1351.68	2
			1354.69	2
			901.456	3
			903.463	3
			685.358	2
			688.368	2
			457.241	3
			459.248	3
			545.257	2
			548.267	2
			363.841	3
			365.847	3
			1196.9	3
			1198.91	3
			508.772	2
			511.782	2
			339.517	3
			341.524	3
			570.264	2
			573.274	2
			380.512	3
			382.519	3
			756.863	2
			759.873	2
			504.911	3
			506.918	3
			544.736	2
			547.746	2
			363.493	3
			365.5	3
